# Combination antagonism of TNF superfamily signaling for T cell immunosuppression

**DOI:** 10.64898/2026.04.27.721101

**Authors:** Praveen Krishna Veerasubramanian, Wenlan Zang, Vijaya Amancha, Thomas A. Wynn, Jie Quan, Fridrik J. Karlsson

**Author notes:** Equal contributors (Jie Quan, Fridrik J. Karlsson). Corresponding author, Inflammation and Immunology Research Unit, Pfizer Research and Development, 1 Portland Street, Cambridge, MA 02139.

## Abstract

The tumor necrosis factor (TNF) and TNF receptor (TNFR) superfamilies comprise 47 proteins that regulate immune signaling and T cell costimulation. While TNF inhibitors are established therapies for immune-mediated inflammatory diseases (IMIDs), their efficacy is limited by primary non-response and loss of efficacy over time. Preclinical evidence suggests that TNF/TNFR members exhibit redundant and synergistic signaling, motivating combination targeting strategies. In this study, we have systematically evaluated TNF/TNFR combinations as potential immunotolerance targets using integrated computational and experimental approaches. We applied a gene prioritization framework incorporating transcriptomics, genetics, druggability, and pathway regulation data to derive disease association scores for the TNF/TNFR genes in rheumatoid arthritis and inflammatory bowel diseases. These scores, together with T cell expression profiling, were used to prioritize ten targets for combinatorial screening in mixed lymphocyte reactions using clinical-stage and preclinical pharmacological inhibitors. Four combinations of drugs inhibiting TNF+CD40L, TNF+OX40L, CD40L+OX40L, and CD40L+LTβ/LIGHT each in combination significantly reduced T cell production of IL-2 and IFN-γ. RNA-Seq analysis revealed that these combinations downregulated genes involved in T cell activation, proliferation, differentiation, and cytokine production that were upregulated during allogeneic responses. Notably, TNF+CD40L co-inhibition (Adalimumab+Dapirolizumab) produced the most robust suppression, uniquely downregulating 337 genes enriched for T cell activation pathways including NF-κB, ERK1/2, and cytokine production. These findings demonstrate that combinatorial TNF/TNFR targeting can potently suppress allogeneic T cell responses and support further preclinical evaluation as a tolerance-inducing therapeutic strategy for refractory IMIDs.
