## Supplementary material for "Combination antagonism of TNF superfamily signaling for T cell immunosuppression": Metadata - T cell stimulation

	condition	donor
RSA-0000113298	TcellUnstim	A
RSA-0000113299	TcellCD3CD28IL2	A
RSA-0000113305	TcellUnstim	B
RSA-0000113306	TcellCD3CD28IL2	B
RSA-0000113312	TcellUnstim	C
RSA-0000113313	TcellCD3CD28IL2	C
