## Supplementary material for "Combination antagonism of TNF superfamily signaling for T cell immunosuppression": Metadata - Mixed lymphocyte reactions

sample	condition	donor
PDP1.A01_SA339693_S1	Unstim	donorF
PDP1.A02_SA339694_S2	Amlite + IgG1	donorF
PDP1.A03_SA339695_S3	Unstim	donorG
PDP1.A04_SA339696_S4	Amlite + IgG1	donorG
PDP1.A05_SA339697_S5	Unstim	donorWZ1
PDP1.A06_SA339698_S6	Amlite + IgG1	donorWZ1
PDP1.A07_SA339699_S7	Unstim	donorWZ2
PDP1.A08_SA339700_S8	Amlite + IgG1	donorWZ2
PDP1.B01_SA339701_S9	No drug	donorF
PDP1.B02_SA339702_S10	Bam + IgG1	donorF
PDP1.B03_SA339703_S11	No drug	donorG
PDP1.B04_SA339704_S12	Bam + IgG1	donorG
PDP1.B05_SA339705_S13	No drug	donorWZ1
PDP1.B06_SA339706_S14	Bam + IgG1	donorWZ1
PDP1.B07_SA339707_S15	No drug	donorWZ2
PDP1.B08_SA339708_S16	Bam + IgG1	donorWZ2
PDP1.C01_SA339709_S17	IgG1+IgG1	donorF
PDP1.C02_SA339710_S18	Ada + Dapiro	donorF
PDP1.C03_SA339711_S19	IgG1+IgG1	donorG
PDP1.C04_SA339712_S20	Ada + Dapiro	donorG
PDP1.C05_SA339713_S21	IgG1+IgG1	donorWZ1
PDP1.C06_SA339714_S22	Ada + Dapiro	donorWZ1
PDP1.C07_SA339715_S23	IgG1+IgG1	donorWZ2
PDP1.C08_SA339716_S24	Ada + Dapiro	donorWZ2
PDP1.D01_SA339717_S25	IgG1+IgG4	donorF
PDP1.D02_SA339718_S26	Ada + Amlite	donorF
PDP1.D03_SA339719_S27	IgG1+IgG4	donorG
PDP1.D04_SA339720_S28	Ada + Amlite	donorG
PDP1.D05_SA339721_S29	IgG1+IgG4	donorWZ1
PDP1.D06_SA339722_S30	Ada + Amlite	donorWZ1
PDP1.D07_SA339723_S31	IgG1+IgG4	donorWZ2
PDP1.D08_SA339724_S32	Ada + Amlite	donorWZ2
PDP1.E01_SA339725_S33	Ada + IgG1	donorF
PDP1.E02_SA339726_S34	Dapiro + Amlite	donorF
PDP1.E03_SA339727_S35	Ada + IgG1	donorG
PDP1.E04_SA339728_S36	Dapiro + Amlite	donorG
PDP1.E05_SA339729_S37	Ada + IgG1	donorWZ1
PDP1.E06_SA339730_S38	Dapiro + Amlite	donorWZ1
PDP1.E07_SA339731_S39	Ada + IgG1	donorWZ2
PDP1.E08_SA339732_S40	Dapiro + Amlite	donorWZ2
PDP1.F01_SA339733_S41	Ada + IgG4	donorF
PDP1.F02_SA339734_S42	Dapiro + Bam	donorF
PDP1.F03_SA339735_S43	Ada + IgG4	donorG
PDP1.F04_SA339736_S44	Dapiro + Bam	donorG
PDP1.F05_SA339737_S45	Ada + IgG4	donorWZ1
PDP1.F06_SA339738_S46	Dapiro + Bam	donorWZ1
PDP1.F07_SA339739_S47	Ada + IgG4	donorWZ2
PDP1.F08_SA339740_S48	Dapiro + Bam	donorWZ2
PDP1.G01_SA339741_S49	Dapiro + IgG1	donorF
PDP1.G02_SA339742_S50	CTLA4-Fc	donorF
PDP1.G03_SA339743_S51	Dapiro + IgG1	donorG
PDP1.G04_SA339744_S52	CTLA4-Fc	donorG
PDP1.G05_SA339745_S53	Dapiro + IgG1	donorWZ1
PDP1.G06_SA339746_S54	CTLA4-Fc	donorWZ1
PDP1.G07_SA339747_S55	Dapiro + IgG1	donorWZ2
PDP1.G08_SA339748_S56	CTLA4-Fc	donorWZ2
PDP1.H01_SA339749_S57	Dapiro + IgG4	donorF
PDP1.H02_SA339750_S58	Immunocult	donorF
PDP1.H03_SA339751_S59	Dapiro + IgG4	donorG
PDP1.H04_SA339752_S60	Immunocult	donorG
PDP1.H05_SA339753_S61	Dapiro + IgG4	donorWZ1
PDP1.H06_SA339754_S62	Immunocult	donorWZ1
PDP1.H07_SA339755_S63	Dapiro + IgG4	donorWZ2
PDP1.H08_SA339756_S64	Immunocult	donorWZ2
